# North American Powassan virus encompasses diverse *in vitro* phenotypes

**DOI:** 10.1101/2023.08.08.552515

**Authors:** Rebekah J. McMinn, Rose M. Langsjoen, Erica Normandin, Samuel D. Stampfer, Pardis C. Sabeti, Anne Piantadosi, Gregory D. Ebel

## Abstract

Powassan virus (POWV) is a tick-borne flavivirus which has resulted in increasing human cases over the past two decades. Despite high prevalence in ticks and evidence of broad distribution in North America, fewer than 50 human cases are detected annually with evidence of undetected asymptomatic infections. Experimental studies of the relationships between POWV genetic diversity and disease potential are currently lacking. In the present study, sixteen isolates originating from 13 locations in the United States and Canada were used to assess *in vitro* phenotypic diversity in human neuronal cells. Broad differences in replication and cytopathic ability were observed between isolates, even amongst those in the same sublineage. *In vitro* phenotype was not associated with geographic or temporal location and could not be associated with specific genotypes. These results support the observation that the North American POWV population may be highly genetically and phenotypically diverse. The degree to which *in vitro* phenotype reflects transmission and pathogenesis remains to be determined.
