## Supplementary material for "North American Powassan virus encompasses diverse *in vitro* phenotypes": Table S1

### Sheet: Table S1
sample	totalreads	nummapped	covbases	coverage	meandepth	meanbaseq	meanmapq
1427_L1	990980	796884	10822	99.9446	9674.5	36.8	39.7
1427_L2	1112452	932924	10828	100	11797	36.5	41.2
1427_L3	1376334	815612	10828	100	9758.62	36.8	41.5
1427_L4	567308	367956	10792	99.6675	4243.09	36.8	37.6
1427_L5	2634900	2042160	10828	100	24096.8	36.5	40.2
64-7062_L1	164040	111284	10817	100	1334.04	36.3	39.3
64-7062_L2	1837200	1550514	10817	100	18890.9	35.8	39.6
64-7062_L3	2516676	1992861	10817	100	24241	36.2	41.3
64-7062_L4	543904	433587	10817	100	5102.12	37	38.5
64-7062_L5	2047862	1748848	10817	100	20975.4	36.3	40.4
M11665_L1	383540	196851	10818	100	2369.85	36.8	39.4
M11665_L2	698382	409218	10818	100	5169.25	36.5	41.1
M11665_L3	1370058	789325	10818	100	9259.88	36.9	41.6
M11665_L4	300972	157096	10818	100	1765.93	36.9	36.7
M11665_L5	1430480	1084460	10818	100	13115.7	36.6	40.6
47_L1	844662	581471	10825	100	7091.78	36.7	39.9
47_L2	1529558	1106763	10825	100	13821.2	36.8	40.8
47_L3	1402704	983519	10825	100	11510.3	37	41.9
47_L4	792184	623706	10817	99.9261	7671.95	37.2	40.1
47_L5	2687754	2249692	10825	100	26994	37	40.8
SPO_L1	246922	197773	10817	100	2361.89	36.2	39
SPO_L2	707878	625939	10817	100	7908.28	36.5	41.1
SPO_L3	2183248	1517562	10817	100	16682	36.9	41.2
SPO_L4	1179268	904182	10817	100	10336.2	36.4	37.1
SPO_L5	3624278	2922527	10817	100	34360.9	37.1	40.6
IPS001_L1	80156	12007	10771	100	143.099	36.4	38.4
IPS001_L2	145868	24735	10771	100	302.158	36.1	39.3
IPS001_L3	698496	270902	10771	100	3052.9	37.1	38.9
IPS001_L4	398904	235617	10771	100	2821.33	37	39
IPS001_L5	1484324	815819	10771	100	9430.03	36.7	39.3
