## Supplementary material for "North American Powassan virus encompasses diverse *in vitro* phenotypes": Table S2

### Sheet: Table S2
		L1				L2 Northeast					L2 Midwest
		LB	64-7062	M11665	1427-62	NFS9601	IPS001	ME19-1051	NY19-435	NY19-12	SPOB9901	FA5/12-40	MA5/13-47	MB5/12-73	FB5/13-140	MN19-61	MN20-CSF01
L1	LB		94.05	98.95	94.71	85.21	85.19	85.18	85.16	85.25	85.14	85.14	85.18	85.15	85.13	85.19	85.2
	64-7062	94.05		93.92	90.61	85.23	85.22	85.18	85.14	85.15	84.86	84.93	84.97	84.97	84.94	84.91	84.88
	M11665	98.95	93.92		94.22	85.01	84.97	84.99	84.98	85.03	84.9	84.88	84.95	84.93	84.93	84.95	84.92
	1427-62	94.71	90.61	94.22		82.55	82.54	82.55	82.47	82.53	82.41	82.52	82.56	82.52	82.53	82.49	82.54
L2 Northeast	NFS9601	85.21	85.23	85.01	82.55		99.76	99.22	99.59	99.31	93.7	93.74	93.74	93.75	93.7	93.89	93.72
	IPS001	85.19	85.22	84.97	82.54	99.76		99.23	99.61	99.32	93.75	93.79	93.79	93.79	93.75	93.94	93.75
	ME19-1051	85.18	85.18	84.99	82.55	99.22	99.23		99.2	99.6	93.65	93.7	93.7	93.71	93.67	93.83	93.66
	NY19-435	85.16	85.14	84.98	82.47	99.59	99.61	99.2		99.3	93.73	93.73	93.73	93.73	93.69	93.89	93.72
	NY19-12	85.25	85.15	85.03	82.53	99.31	99.32	99.6	99.3		93.74	93.77	93.77	93.77	93.74	93.91	93.74
L2 Midwest	SPOB9901	85.14	84.86	84.9	82.41	93.7	93.75	93.65	93.73	93.74		99.71	99.87	99.83	99.79	99.46	99.42
	FA5/12-40	85.14	84.93	84.88	82.52	93.74	93.79	93.7	93.73	93.77	99.71		99.75	99.71	99.69	99.51	99.47
	MA5/13-47	85.18	84.97	84.95	82.56	93.74	93.79	93.7	93.73	93.77	99.87	99.75		99.87	99.83	99.5	99.46
	MB5/12-73	85.15	84.97	84.93	82.52	93.75	93.79	93.71	93.73	93.77	99.83	99.71	99.87		99.8	99.47	99.42
	FB5/13-140	85.13	84.94	84.93	82.53	93.7	93.75	93.67	93.69	93.74	99.79	99.69	99.83	99.8		99.45	99.4
	MN19-61	85.19	84.91	84.95	82.49	93.89	93.94	93.83	93.89	93.91	99.46	99.51	99.5	99.47	99.45		99.39
	MN20-CSF01	85.2	84.88	84.92	82.54	93.72	93.75	93.66	93.72	93.74	99.42	99.47	99.46	99.42	99.4	99.39
